# Advances in mixed cell deconvolution enable quantification of cell types in spatially-resolved gene expression data

**DOI:** 10.1101/2020.08.04.235168

**Authors:** Patrick Danaher, Youngmi Kim, Brenn Nelson, Maddy Griswold, Zhi Yang, Erin Piazza, Joseph M. Beechem

## Abstract

We introduce SpatialDecon, an algorithm for quantifying cell populations defined by single cell RNA sequencing within the regions of spatially-resolved gene expression studies. It obtains cell abundance estimates that are spatially-resolved, granular, and paired with highly multiplexed gene expression data.

SpatialDecon incorporates several advancements in the field of gene expression deconvolution. We propose an algorithm based in log-normal regression, attaining sometimes dramatic performance improvements over classical least-squares methods. We compile cell profile matrices for 27 tissue types. We identify genes whose minimal expression by cancer cells makes them suitable for immune deconvolution in tumors. And we provide a lung tumor dataset for benchmarking immune deconvolution methods.

In a lung tumor GeoMx DSP experiment, we observe a spatially heterogeneous immune response in intricate detail and identify 7 distinct phenotypes of the localized immune response. We then demonstrate how cell abundance estimates give crucial context for interpreting gene expression results.
