## Supplemental Table 1 for "Advances in mixed cell deconvolution enable quantification of cell types in spatially-resolved gene expression data"

### Sheet: S1 Table
Gene	Cell Type
BLK	B cells
CD19	B cells
MS4A1	B cells
TNFRSF17	B cells
FCRL2	B cells
KIAA0125	B cells
PNOC	B cells
SPIB	B cells
TCL1A	B cells
PTPRC	CD45
CD8A	CD8 T cells
CD8B	CD8 T cells
CTSW	Cytotoxic cells
GNLY	Cytotoxic cells
GZMA	Cytotoxic cells
GZMB	Cytotoxic cells
GZMH	Cytotoxic cells
KLRB1	Cytotoxic cells
KLRD1	Cytotoxic cells
KLRK1	Cytotoxic cells
PRF1	Cytotoxic cells
NKG7	Cytotoxic cells
CCL13	Dendritic cells
CD209	Dendritic cells
HSD11B1	Dendritic cells
CD244	Exhausted CD8
EOMES	Exhausted CD8
LAG3	Exhausted CD8
PTGER4	Exhausted CD8
CD163	Macrophages
CD68	Macrophages
CD84	Macrophages
MS4A4A	Macrophages
MS4A2	Mast cells
TPSAB1	Mast cells
CPA3	Mast cells
HDC	Mast cells
TPSB2	Mast cells
CSF3R	Neutrophils
S100A12	Neutrophils
CEACAM3	Neutrophils
FCAR	Neutrophils
FCGR3B	Neutrophils
FPR1	Neutrophils
SIGLEC5	Neutrophils
IL21R	NK CD56dim cells
KIR2DL3	NK CD56dim cells
KIR3DL1	NK CD56dim cells
KIR3DL2	NK CD56dim cells
NCR1	NK cells
XCL2	NK cells
XCL1	NK cells
CD3D	T cells
CD3E	T cells
CD3G	T cells
CD6	T cells
SH2D1A	T cells
TRAT1	T cells
TBX21	Th1 cells
FOXP3	Treg
ACVRL1	Endothelial cells
APLN	Endothelial cells
BCL6B	Endothelial cells
BMP6	Endothelial cells
BMX	Endothelial cells
CDH5	Endothelial cells
CLEC14A	Endothelial cells
CXorf36	Endothelial cells
EDN1	Endothelial cells
ELTD1	Endothelial cells
EMCN	Endothelial cells
ESAM	Endothelial cells
ESM1	Endothelial cells
FAM124B	Endothelial cells
HECW2	Endothelial cells
HHIP	Endothelial cells
KDR	Endothelial cells
MMRN1	Endothelial cells
MMRN2	Endothelial cells
MYCT1	Endothelial cells
PALMD	Endothelial cells
PEAR1	Endothelial cells
PGF	Endothelial cells
PLXNA2	Endothelial cells
PTPRB	Endothelial cells
ROBO4	Endothelial cells
SDPR	Endothelial cells
SHANK3	Endothelial cells
SHE	Endothelial cells
TEK	Endothelial cells
TIE1	Endothelial cells
VEPH1	Endothelial cells
VWF	Endothelial cells
COL1A1	Fibroblasts
COL3A1	Fibroblasts
COL6A1	Fibroblasts
COL6A2	Fibroblasts
DCN	Fibroblasts
GREM1	Fibroblasts
PAMR1	Fibroblasts
TAGLN	Fibroblasts
