## Supplemental Table 3 for "Advances in mixed cell deconvolution enable quantification of cell types in spatially-resolved gene expression data"

### Sheet: Sheet1
Dataset	Paper	Database	Cell Type Number	Cell Types	Cell Type Method
Atlas Adult Retina 10x	Human Cell Atlas March 2020 release	https://singlecell.broadinstitute.org/single_cell	12	amacrine cell, microglial cell, Muller cell, retinal bipolar neuron type A, retinal bipolar neuron type B, retinal bipolar neuron type C, retinal bipolar neuron type D, retinal cone cell, retinal ganglion cell, retinal rod cell type A, retinal rod cell type B, retinal rod cell type C	From Paper
Census Adult Immune 10x	Human Cell Atlas March 2020 release	https://singlecell.broadinstitute.org/single_cell	22	B cell T cell doublet, CD14+ monocyte type 1, CD14+ monocyte type 2, CD16+ monocyte, CD4+ naive T cell, conventional dendritic cell, cytotoxic T cell type 1, cytotoxic T cell type 2, erythroid cell type 1, erythroid cell type 2, hematopoietic stem cell, megakaryocyte, memory B cell, mesenchymal stem cell, naive B cell, naive CD8+ T cell, natural killer cell, plasma cell, plasmacytoid dendritic ce…	From Paper
Census Newborn Blood 10x	Human Cell Atlas March 2020 release	https://singlecell.broadinstitute.org/single_cell	17	CD14+ monocyte type 1, CD14+ monocyte type 2, CD4+ T cell, dendritic cell, erythroid cell, megakaryocyte, memory B cell, naive B cell, naive CD8+ T cell, naive T cell type 1, naive T cell type 2, naive T cell type 3, naive T-helper cell type 1, naive T-helper cell type 2, natural killer cell type 1, natural killer cell type 2, T-helper cell including regulatory T cell	From Paper
Diff Fetal Neuron SS2	Human Cell Atlas March 2020 release	https://singlecell.broadinstitute.org/single_cell	4	cortical interneuron, MGE neuron, MGE progenitor, telencephalic progenitors	From Paper
FetalMaternal Adult Blood 10x	Human Cell Atlas March 2020 release	https://singlecell.broadinstitute.org/single_cell	8	CD16- natural killer cell, CD16+ natural killer cell, conventional dendritic cell, granulocyte, monocyte, plasma cell, plasmacytoid dendritic cell, T cell	From Paper
FetalMaternal Adult Blood SS2	Human Cell Atlas March 2020 release	https://singlecell.broadinstitute.org/single_cell	7	CD16- natural killer cell, CD16+ natural killer cell, granulocyte, monocyte, plasma cell, plasmacytoid dendritic cell, T cell	From Paper
FetalMaternal Adult Decidua 10x	Human Cell Atlas March 2020 release	https://singlecell.broadinstitute.org/single_cell	27	CD16+ natural killer cell, conventional dendritic cell, decidual macrophage, decidual macrophage type 1, decidual macrophage type 2, decidual natural killer cell type 1, decidual natural killer cell type 2, decidual natural killer cell type 3, decidual perivascular cell type 1, decidual perivascular cell type 2, decidual stromal cell type 1, decidual stromal cell type 2, decidual stromal cell typ…	From Paper
FetalMaternal Adult Decidua SS2	Human Cell Atlas March 2020 release	https://singlecell.broadinstitute.org/single_cell	24	CD16+ natural killer cell, conventional dendritic cell, decidual macrophage type 1, decidual macrophage type 2, decidual natural killer cell type 1, decidual natural killer cell type 2, decidual natural killer cell type 3, decidual perivascular cell type 1, decidual perivascular cell type 2, decidual stromal cell type 1, decidual stromal cell type 2, decidual stromal cell type 3, fetal fibroblast…	From Paper
FetalMaternal Fetal Placenta 10x	Human Cell Atlas March 2020 release	https://singlecell.broadinstitute.org/single_cell	14	decidual macrophage, decidual macrophage type 1, decidual macrophage type 2, fetal endothelial cell, fetal fibroblast type 1, fetal fibroblast type 2, glandular epithelial cell type 2, granulocyte, Hofbauer cell, maternal endothelial cell, monocyte, placental extravillous trophoblast cell, syncytiotrophoblast cell, villous cytotrophoblast cell	From Paper
Human Cell Landscape	Han, X., Zhou, Z., Fei, L., Sun, H., Wang, R., Chen, Y., Chen, H., Wang, J., Tang, H., Ge, W., et al. (2020). Construction of a human cell landscape at single-cell level. Nature 1–9.	https://doi.org/10.1038/s41586-020-2157-4	102	Fetal epithelial progenitor, Macrophage, B cell (Plasmocyte), Fibroblast, Fasciculata cell, T cell, Fetal mesenchymal progenitor, Endothelial cell (APC), Enterocyte progenitor, Fetal stromal cell, Fetal neuron, Erythroid progenitor cell (RP high), Monocyte, B cell (Plasmocyte), Fetal enterocyte, Hepatocyte/Endodermal cell, Fetal fibroblast, Fibroblast, Fetal mesenchymal progenitor, Endothelial ce…	From Paper
IBD Adult Colon 10x	Human Cell Atlas March 2020 release	https://singlecell.broadinstitute.org/single_cell	14	endothelial cell, endothelial cell type 2, glial cell, myofibroblast, pericyte, pericyte type 1, pericyte type 2, plasma cell, smooth muscle cell, stromal cel type 2b, stromal cell, stromal cell type 2a, stromal cell type 3, stromal cell type 4	From Paper
Landscape Adult Liver 10x	Human Cell Atlas March 2020 release	https://singlecell.broadinstitute.org/single_cell	14	alpha-beta T cell, central venous liver sinusoidal endothelial cell, cholangiocyte, erythroid cell, gamma-delta T cell, hepatic stellate cell, hepatocyte, inflammatory macrophage, mature B cell, natural killer cell, non-inflammatory macrophage, periportal liver sinusoidal endothelial cell, plasma cell, portal liver sinusoidal endothelial cell	From Paper
Profiling Adult BoneMarrow 10x	Human Cell Atlas March 2020 release	https://singlecell.broadinstitute.org/single_cell	8	common lymphoid progenitor, dendtritic progenitor, erythroid progenitor, hematopoietic multipotent progenitor, hematopoietic stem cell, megakaryocyte progenitor, monocyte progenitor, myeloid progenitor	From Paper
Reprogram Embryo Dendritic 10x	Human Cell Atlas March 2020 release	https://singlecell.broadinstitute.org/single_cell	5	conventional dendritic cell type 1/induced day 9 dendritic cell, conventional dendritic cell type 2, human embryonic fibroblast, human embryonic fibroblast/induced day type 3 dendritic cell, induced day 9 dendritic cell	From Paper
Sensitivity Adult Esophagus 10x	Human Cell Atlas March 2020 release	https://singlecell.broadinstitute.org/single_cell	18	basal epithelial cell, blood vessel cell, CD27- B cell, CD27+ B cell, CD4+ T cell, CD8+ T cell, dendritic cell, dividing epithelial cell, lymph vessel cell, mast cell, monocyte/macrophage, natural killer cell/CD8+ cytotoxic T cell, stratified epithelial cell, stromal cell, submucosal gland duct cell, submucosal gland mucous cell, suprabasal epithelial cell, upper epithelial cell	From Paper
Sensitivity Adult Lung 10x	Human Cell Atlas March 2020 release	https://singlecell.broadinstitute.org/single_cell	25	activated dendritic cell, alveolar epithelial cell type 1, alveolar epithelial cell type 2, B cell, blood vessel cell, CD4+ T cell, CD8+ cytotoxic T cell, ciliated cell, dendritic cell type 1, dendritic cell type 2, dendritic cell/dividing monocyte, dividing macrophage, dividing natural killer cell, dividing T cell, fibroblast, lymph vessel cell, MARCOneg macrophage, MARCOpos macrophage, mast cel…	From Paper
Sensitivity Adult Spleen 10x	Human Cell Atlas March 2020 release	https://singlecell.broadinstitute.org/single_cell	28	activated CD8+ T cell, activated dendritic cell, B/T doublet, CD160+ natural killer cell, CD34+ progenitor, CD4+ T cell, cytotoxic CD8+ T cell, dendritic cell type 1, dendritic cell type 2, dividing natural killer cell, dividing T cell, FCGR3A+ natural killer cell, follicular B cell, follicular helper CD4+ T cell, gamma-delta CD8+ T cell, hypermutation B cell, innate lymphoid cells, macrophage, M…	From Paper
Somatic Adult Pancreas SS2	Human Cell Atlas March 2020 release	https://singlecell.broadinstitute.org/single_cell	6	acinar cell, not available, pancreatic A cell, pancreatic D cell, pancreatic ductal cell, type B pancreatic cell	From Paper
SpatioTemporal Adult Kidney 10x	Human Cell Atlas March 2020 release	https://singlecell.broadinstitute.org/single_cell	23	ascending vasa recta endothelium, B cell, CD4+ T cell, CD8+ T cell, descending vasa recta endothelium, endothelial cell of peritubular capillary type 1, epithelial cell of proximal tubule, epithelial cell of proximal tubule type 2, epithelial progenitor, glomerular endothelial cell, intercalated cell, intercalated cell type A, intercalated cell type B, kidney connecting tubule epithelial cell, ki…	From Paper
SpatioTemporal Fetal Kidney 10x	Human Cell Atlas March 2020 release	https://singlecell.broadinstitute.org/single_cell	44	B cell, cap mesenchyme cell, CD4+ T cell, CD8+ T cell, connecting nephron tubules/principal cells - proximal ureteric bud, conventional dendritic cell type 1, conventional dendritic cell type 2, distal renal vesicle cell, distal S shaped body cell, endothelial cell, epithelial cell of proximal tubule, erythroid cell, fibroblast type 1, fibroblast type 2, glomerular visceral epithelial cell, innat…	From Paper
Tcell Adult Blood 10x	Human Cell Atlas March 2020 release	https://singlecell.broadinstitute.org/single_cell	4	activated CD4+ T cell, activated CD8+ T cell, resting CD4+ T cell, resting CD8+ T cell	From Paper
Tcell Adult BoneMarrow 10x	Human Cell Atlas March 2020 release	https://singlecell.broadinstitute.org/single_cell	6	activated CD4+ T cell, activated CD8+ T cell, resting CD4+ T cell, resting CD8+ T cell, unassigned activated T call, unassigned resting T cell	From Paper
Tcell Adult Lung 10x	Human Cell Atlas March 2020 release	https://singlecell.broadinstitute.org/single_cell	6	activated CD4+ T cell, activated CD8+ T cell, resting CD4+ T cell, resting CD8+ T cell, unassigned activated T call, unassigned resting T cell	From Paper
Tcell Adult LymphNode 10x	Human Cell Atlas March 2020 release	https://singlecell.broadinstitute.org/single_cell	6	activated CD4+ T cell, activated CD8+ T cell, resting CD4+ T cell, resting CD8+ T cell, unassigned activated T call, unassigned resting T cell	From Paper
Human Brain	Habib, Avraham-Davidi, Basu et al. 2017. Massively parallel single-nucleus RNA-seq with DroNc-seq. Nature Methods.	https://singlecell.broadinstitute.org/single_cell/study/SCP90/dronc-seq-single-nucleus-rna-seq-on-human-archived-brain	10	Astrocytes, Microglia, Glutamatergic neuron, Neuron, Endothelial cells, Neuron, Oligodendrocyte progenitor cells, Oligodendrocytes, Neuron, GABA-ergic neurons	Custom Cell Typing Pipeline
Mouse Brain	Habib, Avraham-Davidi, Basu et al. 2017. Massively parallel single-nucleus RNA-seq with DroNc-seq. Nature Methods.	https://singlecell.broadinstitute.org/single_cell/study/SCP60/dronc-seq-single-nucleus-rna-seq-on-mouse-archived-brain	7	Astrocytes, Oligodendrocytes-1, Endothelial cells, Immature neurons, Microglia, Oligodendrocyte precursor cells, Oligodendrocytes-2	Custom Cell Typing Pipeline
Airway epithelium (mouse)	Montoro, D. T., Haber, A. L., Biton, M., Vinarsky, V., Lin, B., Birket, S. E., et al. (2018). A revised airway epithelial hierarchy includes CFTR-expressing ionocytes. Nature, 1–30. http://doi.org/10.1038/s41586-018-0393-7	https://singlecell.broadinstitute.org/single_cell/study/SCP163/airway-epithelium	6	Epithelial, Clara cells, Airway Multiciliated Cells, Keratinocytes, Undefined, Brush cells	Custom Cell Typing Pipeline
