## Supplemental Table 5 for "Advances in mixed cell deconvolution enable quantification of cell types in spatially-resolved gene expression data"

	CD3/T-cells	CD8/CD8 T-cells	CD68/Macrophages	CD66b/Neutrophils	CD20/B-cells	SMA/Fibroblasts
L09	0.941725906	0.909447775	0.692147649	0.857912287	0.913582902	0.674458821
L10	0.922480873	0.712599837	0.422512274	0.349269082	0.880056628	0.853949934
L11	0.874384955	0.856939939	0.788400808	-0.08406367	0.857320691	0.645712264
L12	0.982291252	0.878450393	0.931229109	0.83931212	0.923573329	0.935821988
L13	0.949078731	0.840814901	0.747642126	0.18854523	0.401102535	0.888784272
Supplementary table 5: Correlations between protein expression and deconvolution results, per tissue sample (row) and protein/cell type (column).
